# Pangenome structure and ecological adaptation in the *Klebsiella pneumoniae* species complex: insights from a geographically and time limited multi-habitat study

**DOI:** 10.64898/2025.12.11.693626

**Authors:** Jose F. Delgado-Blas, Elodie Barbier, Virginie Passet, Catherine Neuwirth, Sylvain Brisse, Carla Rodrigues, Pascal Piveteau

**Affiliations:** Institut Pasteur, Université Paris Cité, Biodiversity and Epidemiology of Bacterial Pathogens, Paris, France; AgroEcologie, UMR 1347, INRAE-UBE-IAD, Dijon, France; Laboratoire de Bactériologie, Centre Hospitalier Universitaire de Dijon, Dijon, France; INRAE, UR OPPALE, Rennes, France

## Abstract

*Klebsiella pneumoniae* species complex (KpSC) members inhabit distinct ecological habitats, yet the diversity and adaptation of environmental KpSC populations remain underexplored. We investigated KpSC transmission, pangenome structure and diversity, and functional gene enrichment across four distinct habitats in Burgundy, France over one year. In total, 664 environmental samples were collected from an organic vegetable farm (n=329), an organic cattle farm (n=304) and wastewater treatment plants (WWTP; n=31), alongside 47 clinical isolates. KpSC was detected in 22.4% of environmental samples, most commonly in WWTP (83.9%), followed by vegetable farm (27.1%) and cattle farm (11.2%). A total of 336 isolates were collected and whole-genome sequenced. *K. pneumoniae sensu stricto* (phylogroup Kp1) was predominant (76%), followed by *K. variicola* subsp. *variicola* (phylogroup Kp3) (21%). Genomic analyses revealed substantial novel diversity, especially in environmental habitats (67 novel STs), with limited cross transmission but clear local persistence. Over 90% of environmental isolates lacked acquired antimicrobial resistance genes, whereas half of the clinical isolates exhibited a multi-drug resistance profile. Comparative pangenome analyses showed Kp1 possessed a larger and more diverse pangenome than Kp3. Human-associated populations (clinical and WWTP) shared similar pangenome structures, although clinical isolates exhibited an expanded accessory genome. Cattle farm isolates had the most restricted and distinct pangenome while vegetable farm isolates displayed the largest total genomic repertoire. Functional enrichment analysis highlighted Kp3’s environmental adaptation via conserved functions linked to the phylogroup genetic background, such as metabolic and regulatory pathways, including nitrogen fixation genes. Contrarily, human-associated populations, especially Kp1 members, were enriched in acquired functions linked to the ecological context, including antimicrobial and metal resistance determinants and mobile genetic elements. These findings emphasize phylogroup- and ecological niche-driven pangenome contrasts in KpSC, contributing to explain the successful adaptation of Kp1 to multiple habitats, including human-related settings.
