## Supplementary material for "Pangenome structure and ecological adaptation in the *Klebsiella pneumoniae* species complex: insights from a geographically and time limited multi-habitat study": Table S2

### Sheet: Folha1
Table S2. Common genotypes across and within habitats.
				CRITERIA 1	CRITERIA 2
Group	Members (SB number)	Habitat(s)	CG-ST (PhG)	Mismatches cgMLST	SNP core-genome Roary
Across habitats
	SB6467; SB6749	organic vegetable farm; clinical	CG10413-ST37(Kp1)	3	58
	SB6717; SB6721	cattle farm; organic vegetable farm	CG290-ST290 (Kp1)	1	95
Within habitats
	SB6739; SB6767	clinical (diffrent patients)	CG10234-ST70 (Kp1)	0	5
	SB6766; SB6770	clinical (diffrent patients)	CG10802-ST589 (Kp1)	0	8
	SB6782; SB6787	clinical (diffrent patients)	CG15-ST15 (Kp1)	0	11
	SB6762; SB6772	clinical (diffrent patients)	CG405-ST405 (Kp1)	1	55
	SB6197; SB6202	WWTP (2 stations sampled in August 2018)	CG10741-ST4045 (Kp3)	0	3
	SB6486; SB6488; SB6489; SB6490; SB6498; SB6646; SB6649; SB6650; SB6651; SB6652; SB6715 (n=11)	cattle farm (samples from dung, soil, water, leaves, indoor bedding - Sept 2018, Nov 2018 and March 2019)	CG10422-ST4439 (Kp1)	0-1	2-14
	SB6600; SB6602; SB6647; SB6648; SB6711; SB6712; SB6713; SB6719 (n=8)	cattle farm (samples from roots, indor bedding and water - Nov 2018, Jan and March 2019)	CG3370-ST3370 (Kp1)	0-1	4-16
	SB6495; SB6540; SB6541 (n=3)	cattle farm (sampes from dung and and roots from the same pasture - Sept and Oct 2018)	CG200-ST200 (Kp1)	0-1	5-6
	SB6487; SB6491; SB6492 (n=3)	cattle farm (samples from soil, roots, and leaves of the same pasture - Sept 2018)	CG10502-ST3345 (Kp1)	0-1	0-3
	SB6595; SB6799	cattle farm (samples from indoor bedding and dung - Jan and July 2019)	CG10762-ST661 (Kp1)	1	14
	SB6588; SB6589	cattle farm (samples from indoor bedding - Jan 2019 )	CG200-ST200 (Kp1)	0	2
	SB6598; SB6599	cattle farm (samples from indoor bedding - Jan 2019 )	CG10448-ST4432 (Kp1)	0	11
	SB6594; SB6596; SB6726; SB6727; SB6728; SB6730; SB6731; SB6732; SB6733 (n=9)	cattle farm (samples from indoor bedding - Jan and April 2019)	CG10761-ST4425 (Kp1)	0	15-53
	SB6604; SB6724; SB6725 (n=3)	cattle farm (samples from a river water - Jan 2019 and April 2019)	CG14277-ST867 (Kp1)	0	14-56
	SB6796; SB6798	cattle farm (samples from dung and soil of the same pasture - July 2019)	CG200-ST200 (Kp1)	0	27
	SB6468; SB6469; SB6470; SB6471; SB6478; SB6479; SB6480; SB6481; SB6504; SB6573; SB6574 (n=11)	organic vegetable farm (samples from soil, roots, leaves of diffrent plants - Sep and Oct 2018 and Jan 2019)	CG11546-ST4422 (Kp1)	0-2	1-6
	SB6428; SB6429; SB6433; SB6434; SB6581; SB6582 (n=6)	organic vegetable farm (samples from leaves and soil of salad - Sept 2018 and Jan 2019)	CG10386-ST35 (Kp1)	0-1	0-2
	SB6439; SB6440; SB6441; SB6665; SB6666 (n=5)	organic vegetable farm (samples from roots and soil - Aug 2018 and Nov 2019)	CG3752-ST4434 (Kp1)	0-4	2-14
	SB6174; SB6175; SB6177; SB6703 (n=4)	organic vegetable farm (samples from roots and persil soil - July 2018 and Febr 2019)	CG10738-ST4042	0	1-12
	SB6513; SB6520; SB6527; SB6656 (n=4)	organic vegetable farm (samples from salade roots, salad soil and spinach roots - Oct 2018 and Nov 2018)	CG200-ST200 (Kp1)	0	3-9
	SB6571; SB6572; SB6658; SB6659 (n=4)	organic vegetable farm (samples from spinach soil and roots - Nov 2018 and Jan 2019)	CG45-ST45 (Kp1)	0-2	1-8
	SB6426; SB6427; SB6437; SB6790 (n=4)	organic vegetable farm (samples from roots and soil of different plants- Aug 2018 and July 2019)	CG10744-ST4440 (Kp1)	0-1	2-14
	SB6464; SB6625; SB6626 (n=3)	organic vegetable farm (samples from spinach leaves and salad roots - Sept 2018)	CG10749-ST4421 (Kp1)	1	5-7
	SB6629; SB6631; SB6632; SB6654-1 (n=4)	organic vegetable farm (samples from salad soil, roots and leaves - Aug 2018 and Nov 2018)	CG10342-ST123 (Kp3)	1-2	7-9
	SB6638; SB6639; SB6640; SB6641 (n=4)	organic vegetable farm (samples from spinach leaves and soil - Oct 2018)	CG10773-ST1684 (Kp3)	0	2
	SB6166; SB6168; SB6172 (n=3)	organic vegetable farm (samples from soil and roots -July 2018)	CG10737-ST4041(Kp1)	0	0
	SB6179; SB6186; SB6187 (n=3)	organic vegetable farm (samples from roots and water - July 2018)	CG10739-ST4043 (Kp3)	0	4-7
	SB6505; SB6704; SB6705 (n=3)	organic vegetable farm (samples from roots and water - Feb 2019)	CG10754-ST4247 (Kp1)	0-1	2-21
	SB6430; SB6657	organic vegetable farm (samples from soil -Oct 2018 and Feb 2019)	CG200-ST200 (Kp1)	1	6
	SB6655; SB6662	organic vegetable farm (samples from diff soils - Nov 2018)	CG10052-SL76 (Kp1)	1	6
	SB6435; SB6577	organic vegetable farm (samples from persil roots and persil soil - Aug 2018 and Jan 2019)	CG740-ST740 (Kp4)	1	39
	SB6585; SB6695	organic vegetable farm (samples from mache soil - Jan and Feb 2019)	CG10760-ST4428 (Kp1)	1	46
