## Supplementary material for "Pangenome structure and ecological adaptation in the *Klebsiella pneumoniae* species complex: insights from a geographically and time limited multi-habitat study": Table S3B

### Sheet: Supplementary Table 3A
Table S3A. Phylogenetically enriched functions according to KpSC phylogroup.
Function	COG_accession	Phylogroup	Ecological_niche	COG_category	Phylogroup_adjusted_q_value
PrpD	COG2079	Klebsiella variicola subsp. variicola	Organic vegetable farm	Metabolism	5.5387026058132476e-5
Pxp subunit	COG1984	Klebsiella variicola subsp. variicola, Klebsiella quasipneumoniae subsp. quasipneumoniae, Klebsiella quasipneumoniae subsp. similipneumoniae	Organic vegetable farm, WWTP	Metabolism	1.965316267556952e-4
FecB	COG4594	Klebsiella pneumoniae	WWTP, Human	Metabolism	1.3482322043590515e-11
TauA	COG0715	Klebsiella variicola subsp. variicola, Klebsiella quasipneumoniae subsp. similipneumoniae	Organic vegetable farm, WWTP, Human	Metabolism	0.02158798541108878
EntF	COG3319	Klebsiella pneumoniae	Cattle farm, WWTP, Human	Metabolism	8.333558087120415e-5
MazE	COG2336	Klebsiella variicola subsp. variicola	Organic vegetable farm	Regulation	6.155879845492945e-5
AccB	COG0511	Klebsiella variicola subsp. variicola, Klebsiella quasipneumoniae subsp. similipneumoniae	Market garden, Human	Metabolism	0.005421145356423538
AzlD2	COG4392	Klebsiella pneumoniae, Klebsiella quasipneumoniae subsp. quasipneumoniae, Klebsiella quasipneumoniae subsp. similipneumoniae	Cattle farm, WWTP, Human	Structure	9.39563617809641e-5
PrtC	COG2931	Klebsiella pneumoniae, Klebsiella quasipneumoniae subsp. quasipneumoniae	Cattle farm, WWTP, Human	Metabolism	0.012808377904370493
Cellobiose phosphorylase	COG3459	Klebsiella variicola subsp. variicola, Klebsiella quasipneumoniae subsp. quasipneumoniae	Organic vegetable farm, Cattle farm	Metabolism	0.013304872955545848
PduO	COG2096	Klebsiella pneumoniae, Klebsiella quasipneumoniae subsp. quasipneumoniae	Cattle farm, WWTP, Human	Metabolism	5.629641627703393e-4
XkdP	COG1652	Klebsiella pneumoniae, Klebsiella quasipneumoniae subsp. quasipneumoniae	Cattle farm, Human	Metabolism	8.333558087120415e-5
Dsd1	COG3616	Klebsiella pneumoniae, Klebsiella quasipneumoniae subsp. quasipneumoniae	Cattle farm, WWTP, Human	Metabolism	1.4264666761046386e-4
AlpA	COG3311	Klebsiella pneumoniae	WWTP, Human	Regulation	0.028064585209635114
GntR	COG1802	Klebsiella variicola subsp. variicola	Organic vegetable farm	Regulation	0.002883297027554626
YozG	COG3655	Klebsiella variicola subsp. variicola, Klebsiella quasipneumoniae subsp. similipneumoniae	Organic vegetable farm, WWTP	Regulation	1.4264666761046386e-4
RfbC	COG1898	Klebsiella variicola subsp. variicola, Klebsiella quasipneumoniae subsp. similipneumoniae	Organic vegetable farm, Human	Metabolism	0.021715688739935853
RfbD	COG1091	Klebsiella variicola subsp. variicola, Klebsiella quasipneumoniae subsp. similipneumoniae	Organic vegetable farm, Human	Metabolism	0.021715688739935853
YncB	COG1525	Klebsiella pneumoniae, Klebsiella quasipneumoniae subsp. similipneumoniae	WWTP, Human	Regulation	4.194672823426913e-10
Tam	COG4106	Klebsiella pneumoniae	Cattle farm, WWTP, Human	Metabolism	8.333558087120415e-5
EpsI	COG5039	Klebsiella pneumoniae, Klebsiella quasipneumoniae subsp. quasipneumoniae	Cattle farm, WWTP, Human	Structure	0.004010468717013855
NifU	COG0694	Klebsiella variicola subsp. variicola, Klebsiella quasipneumoniae subsp. quasipneumoniae	Organic vegetable farm	Metabolism	1.4264666761046386e-4
Fic	COG3177	Klebsiella variicola subsp. variicola	Organic vegetable farm, Human	Regulation	1.965316267556952e-4
TadD	COG5010	Klebsiella pneumoniae	Cattle farm, Human	Structure	9.39563617809641e-5
GGDEF	COG2199	Klebsiella variicola subsp. variicola, Klebsiella quasipneumoniae subsp. quasipneumoniae, Klebsiella quasipneumoniae subsp. similipneumoniae	Organic vegetable farm, WWTP	Regulation	1.965316267556952e-4
TtuD	COG2379	Klebsiella variicola subsp. variicola, Klebsiella quasipneumoniae subsp. quasipneumoniae	Organic vegetable farm, WWTP, Human	Metabolism	1.2677640101500994e-9
RfaB	COG0438	Klebsiella pneumoniae	Cattle farm, WWTP, Human	Structure	0.001344782656067592
GrpB	COG2320	Klebsiella pneumoniae	Cattle farm, Human	Metabolism	0.0017518050299873673
YdhJ	COG1078	Klebsiella pneumoniae	Cattle farm, Human	Regulation	5.5387026058132476e-5
GlcG	COG3193	Klebsiella pneumoniae, Klebsiella quasipneumoniae subsp. quasipneumoniae	Cattle farm, WWTP, Human	Metabolism	5.629641627703393e-4
HEPN	COG2361	Klebsiella pneumoniae, Klebsiella quasipneumoniae subsp. quasipneumoniae	WWTP, Human	Regulation	4.922691439876763e-6
Kynurenine formamidase	COG1878	Klebsiella variicola subsp. variicola, Klebsiella quasipneumoniae subsp. quasipneumoniae, Klebsiella quasipneumoniae subsp. similipneumoniae	Organic vegetable farm	Metabolism	0.017664019214847483
YhaM	COG3681	Klebsiella pneumoniae, Klebsiella quasipneumoniae subsp. quasipneumoniae, Klebsiella quasipneumoniae subsp. similipneumoniae	Cattle farm, WWTP, Human	Metabolism	1.1130969222540186e-4
SYLF	COG2930	Klebsiella variicola subsp. variicola, Klebsiella quasipneumoniae subsp. quasipneumoniae, Klebsiella quasipneumoniae subsp. similipneumoniae	Organic vegetable farm, WWTP	Metabolism	4.713537784732685e-5
SapB	COG1285	Klebsiella pneumoniae, Klebsiella quasipneumoniae subsp. quasipneumoniae, Klebsiella quasipneumoniae subsp. similipneumoniae	Cattle farm, WWTP, Human	Virulence	9.39563617809641e-5
Metal-dependent hydrolase	COG1237	Klebsiella variicola subsp. variicola, Klebsiella quasipneumoniae subsp. quasipneumoniae	Organic vegetable farm, Human	Metabolism	0.0015543636211004434
ThiF	COG0476	Klebsiella variicola subsp. variicola	Organic vegetable farm	Metabolism	9.39563617809641e-5
MazF	COG2337	Klebsiella variicola subsp. variicola	Organic vegetable farm	Regulation	3.0405703853653797e-6
D-aminoacylase	COG3653	Klebsiella pneumoniae, Klebsiella quasipneumoniae subsp. quasipneumoniae	Cattle farm, Human	Metabolism	5.801443350252065e-5
HutG	COG3741	Klebsiella quasipneumoniae subsp. similipneumoniae	WWTP	Metabolism	0.033454937251174904
OadB	COG1883	Klebsiella variicola subsp. variicola, Klebsiella quasipneumoniae subsp. similipneumoniae	Organic vegetable farm, Human	Metabolism	0.011126877568046855
OadG	COG3630	Klebsiella variicola subsp. variicola, Klebsiella quasipneumoniae subsp. similipneumoniae	Organic vegetable farm, Human	Metabolism	0.005421145356423538
PreA	COG1146	Klebsiella variicola subsp. variicola, Klebsiella quasipneumoniae subsp. quasipneumoniae, Klebsiella quasipneumoniae subsp. similipneumoniae	Organic vegetable farm, WWTP	Metabolism	1.965316267556952e-4
PflA	COG1180	Klebsiella variicola subsp. variicola, Klebsiella quasipneumoniae subsp. similipneumoniae	Organic vegetable farm, WWTP, Human	Metabolism	9.45087747052328e-5
NifT	COG5554	Klebsiella variicola subsp. variicola, Klebsiella quasipneumoniae subsp. quasipneumoniae	Organic vegetable farm	Metabolism	1.4264666761046386e-4
NifH	COG1348	Klebsiella variicola subsp. variicola, Klebsiella quasipneumoniae subsp. quasipneumoniae	Organic vegetable farm	Metabolism	1.4264666761046386e-4
NifD	COG2710	Klebsiella variicola subsp. variicola, Klebsiella quasipneumoniae subsp. quasipneumoniae	Organic vegetable farm	Metabolism	1.4264666761046386e-4
PchG	COG4693	Klebsiella pneumoniae	Cattle farm, WWTP, Human	Virulence	8.333558087120415e-5
PAS	COG2202	Klebsiella variicola subsp. variicola, Klebsiella quasipneumoniae subsp. quasipneumoniae	Organic vegetable farm	Regulation	1.4264666761046386e-4
PepE	COG3340	Klebsiella pneumoniae, Klebsiella quasipneumoniae subsp. quasipneumoniae, Klebsiella quasipneumoniae subsp. similipneumoniae	Cattle farm, WWTP, Human	Metabolism	2.7548381490230707e-4
SleB	COG3409	Klebsiella variicola subsp. variicola, Klebsiella quasipneumoniae subsp. quasipneumoniae, Klebsiella quasipneumoniae subsp. similipneumoniae	Organic vegetable farm, WWTP	Structure	0.009760002381507687
GpD	COG3500	Klebsiella pneumoniae	Cattle farm, Human	Phage	0.00904976102695673
FruA	COG1299	Klebsiella variicola subsp. variicola	Organic vegetable farm, Human	Metabolism	1.0042724537669095e-4
YbbA	COG4181	Klebsiella variicola subsp. variicola, Klebsiella quasipneumoniae subsp. similipneumoniae	Organic vegetable farm, Human	Metabolism	0.00344054493468275
Choloylglycine hydrolase	COG4927	Klebsiella variicola subsp. variicola, Klebsiella quasipneumoniae subsp. quasipneumoniae, Klebsiella quasipneumoniae subsp. similipneumoniae	Organic vegetable farm, WWTP	Metabolism	1.4264666761046386e-4
Ester cyclase	COG5485	Klebsiella variicola subsp. variicola, Klebsiella quasipneumoniae subsp. quasipneumoniae, Klebsiella quasipneumoniae subsp. similipneumoniae	Organic vegetable farm, WWTP	Metabolism	1.965316267556952e-4
NifX	COG1433	Klebsiella variicola subsp. variicola, Klebsiella quasipneumoniae subsp. quasipneumoniae	Organic vegetable farm, WWTP	Metabolism	4.3136310864243016e-4
Ccc1	COG1814	Klebsiella variicola subsp. variicola, Klebsiella quasipneumoniae subsp. similipneumoniae	Organic vegetable farm, WWTP	Regulation	4.713537784732685e-5
CzcO	COG2072	Klebsiella variicola subsp. variicola, Klebsiella quasipneumoniae subsp. quasipneumoniae, Klebsiella quasipneumoniae subsp. similipneumoniae	Organic vegetable farm, WWTP, Human	Regulation	0.0014377280622100755
HicB	COG4226	Klebsiella variicola subsp. variicola	Organic vegetable farm, WWTP, Human	Regulation	0.009471220760905352
MJ0435	COG1669	Klebsiella pneumoniae, Klebsiella quasipneumoniae subsp. quasipneumoniae	WWTP, Human	Regulation	4.922691439876763e-6
HTH	COG3620	Klebsiella variicola subsp. variicola	Organic vegetable farm, Cattle farm	Regulation	0.00835640575489197
Ant	COG3617	Klebsiella pneumoniae	Cattle farm, Human	Phage	5.962824305981013e-4
Rri1	COG1310	Klebsiella variicola subsp. variicola	Organic vegetable farm	Metabolism	4.713537784732685e-5
Wzb	COG0394	Klebsiella variicola subsp. variicola, Klebsiella quasipneumoniae subsp. similipneumoniae	WWTP, Human	Structure	0.04147699181471517
CbtA	COG5446	Klebsiella variicola subsp. variicola	Organic vegetable farm	Metabolism	9.39563617809641e-5
GtrA	COG2246	Klebsiella pneumoniae, Klebsiella quasipneumoniae subsp. quasipneumoniae	Cattle farm, Human	Structure	0.004756689843607941
PorA	COG0674	Klebsiella variicola subsp. variicola, Klebsiella quasipneumoniae subsp. quasipneumoniae	Organic vegetable farm	Metabolism	1.4264666761046386e-4
RocR	COG3829	Klebsiella variicola subsp. variicola, Klebsiella quasipneumoniae subsp. quasipneumoniae, Klebsiella quasipneumoniae subsp. similipneumoniae	Organic vegetable farm, WWTP	Regulation	0.03396537810311972
Histidine kinase	COG4192	Klebsiella pneumoniae	Cattle farm, Human	Regulation	8.333558087120415e-5
SphA	COG4313	Klebsiella variicola subsp. variicola	Organic vegetable farm	Metabolism	1.3361973069423789e-4
SpoVV	COG3314	Klebsiella variicola subsp. variicola	Organic vegetable farm	Metabolism	9.39563617809641e-5
SpmB	COG0700	Klebsiella variicola subsp. variicola	Organic vegetable farm	Metabolism	9.39563617809641e-5
Vgb	COG4257	Klebsiella pneumoniae, Klebsiella quasipneumoniae subsp. quasipneumoniae	Cattle farm, WWTP, Human	Antibiotic resistance	2.0277670626080429e-4
HelD	COG3973	Klebsiella quasipneumoniae subsp. similipneumoniae	WWTP	Recombination	0.012225177619672775
DNA2	COG1112	Klebsiella variicola subsp. variicola	Organic vegetable farm	Replication	0.043843485537167604
GrsT	COG3208	Klebsiella pneumoniae	WWTP, Human	Metabolism	5.590959301531492e-6
GatZ	COG4573	Klebsiella variicola subsp. variicola	Organic vegetable farm, Human	Metabolism	1.0042724537669095e-4
InsQ	COG0675	Klebsiella pneumoniae	WWTP, Human	Mobilization	8.753425430842138e-4
IS285	COG3328	Klebsiella pneumoniae	Cattle farm, WWTP, Human	Mobilization	0.00835640575489197
IS30	COG2826	Klebsiella variicola subsp. variicola, Klebsiella quasipneumoniae subsp. quasipneumoniae, Klebsiella quasipneumoniae subsp. similipneumoniae	WWTP, Human	Mobilization	4.075835072268495e-4
InsA	COG3677	Klebsiella pneumoniae, Klebsiella quasipneumoniae subsp. quasipneumoniae	Cattle farm, Human	Mobilization	0.00835640575489197
DctQ	COG1593	Klebsiella variicola subsp. variicola, Klebsiella quasipneumoniae subsp. quasipneumoniae, Klebsiella quasipneumoniae subsp. similipneumoniae	Organic vegetable farm, WWTP	Metabolism	9.271617327349606e-4
DctP	COG1638	Klebsiella variicola subsp. variicola, Klebsiella quasipneumoniae subsp. quasipneumoniae, Klebsiella quasipneumoniae subsp. similipneumoniae	Organic vegetable farm, WWTP	Metabolism	9.271617327349606e-4
DctM	COG3090	Klebsiella variicola subsp. variicola, Klebsiella quasipneumoniae subsp. quasipneumoniae, Klebsiella quasipneumoniae subsp. similipneumoniae	Organic vegetable farm, WWTP	Metabolism	9.271617327349606e-4
YjbI	COG2346	Klebsiella variicola subsp. variicola	Organic vegetable farm	Metabolism	1.3361973069423789e-4
FimV	COG3170	Klebsiella pneumoniae	Cattle farm, WWTP, Human	Structure	4.853740861667268e-5
Gfa	COG3791	Klebsiella pneumoniae, Klebsiella quasipneumoniae subsp. quasipneumoniae, Klebsiella quasipneumoniae subsp. similipneumoniae	Cattle farm, WWTP, Human	Metabolism	4.1771093907693195e-4
YcgI	COG3665	Klebsiella variicola subsp. variicola, Klebsiella quasipneumoniae subsp. quasipneumoniae, Klebsiella quasipneumoniae subsp. similipneumoniae	Market garden, WWTP	Metabolism	0.002907556166967442
birA	COG4285	Klebsiella variicola subsp. variicola	Organic vegetable farm	Metabolism	9.39563617809641e-5
DUF1062	COG4332	Klebsiella pneumoniae	Cattle farm, WWTP, Human	Unknown	0.020935796502971518
CopM	COG3544	Klebsiella variicola subsp. variicola, Klebsiella quasipneumoniae subsp. quasipneumoniae, Klebsiella quasipneumoniae subsp. similipneumoniae	Organic vegetable farm, WWTP, Human	Metabolism	0.01319150143097847
Ntn-hydrolase	COG3342	Klebsiella variicola subsp. variicola, Klebsiella quasipneumoniae subsp. quasipneumoniae, Klebsiella quasipneumoniae subsp. similipneumoniae	Organic vegetable farm, WWTP	Metabolism	0.005583432153270556
YagU	COG3477	Klebsiella variicola subsp. variicola	Organic vegetable farm	Metabolism	0.0364790226547903
DUF2185	COG4859	Klebsiella variicola subsp. variicola	Organic vegetable farm	Unknown	9.39563617809641e-5
YcjD	COG2852	Klebsiella variicola subsp. variicola, Klebsiella quasipneumoniae subsp. quasipneumoniae, Klebsiella quasipneumoniae subsp. similipneumoniae	Organic vegetable farm, WWTP	Regulation	0.0019748256396705283
YhjY	COG2234	Klebsiella variicola subsp. variicola, Klebsiella quasipneumoniae subsp. similipneumoniae	Organic vegetable farm	Metabolism	0.02347120854763028
