## Supplementary material for "Pangenome structure and ecological adaptation in the *Klebsiella pneumoniae* species complex: insights from a geographically and time limited multi-habitat study": Table S3B

### Sheet: Supplementary Table 3B
Table S3B. Ecologically enriched functions according to ecological niche.
Function	COG_accession	Ecological_niche	COG_category	Ecological_niche_adjusted_q_value
McrC	COG4268	Organic vegetable farm, WWTP	Regulation	0.03764483236290029
SpoVK	COG0464	Cattle farm	Metabolism	0.006396144414138012
FmdA	COG2421	WWTP, Human	Metabolism	5.792878872289369e-7
BcsL	COG5653	Cattle farm, Human	Metabolism	0.0020746127907578372
Aac(3)-IIe	COG2746	Human	Antibiotic resistance	5.127674918558144e-18
Aph(3'')-Ib	COG3231	Human	Antibiotic resistance	3.830824926087354e-20
ArsA	COG0003	WWTP, Human	Metal resistance	5.4022375437066596e-11
HicB	COG1598	Cattle farm	Regulation	0.0473888549204052
AidA	COG3468	Human	Structure	0.006121310321408731
OXA-1	COG2602	Human	Antibiotic resistance	1.8730534900243155e-6
Fap7	COG1936	Human	Regulation	5.127674918558144e-18
ZntA	COG2217	WWTP, Human	Metal resistance	1.2756413652262453e-11
Tail protein J	COG4733	Human	Phage	0.0024083964557962763
Smc	COG1196	Cattle farm, WWTP, Human	Replication	5.841379948599123e-7
CitE	COG2301	Organic vegetable farm, Human	Metabolism	0.0017137283249882974
CitC	COG3053	Organic vegetable farm, Human	Metabolism	0.017281544910493198
CitF	COG3051	Organic vegetable farm, Human	Metabolism	0.009974962335033965
CobT2	COG4547	Human	Metabolism	0.00904976102695673
CspC	COG1278	WWTP	Regulation	0.012225177619672775
TrbJ	COG5314	Cattle farm	Conjugation	1.1130969222540186e-4
CopZ	COG2608	WWTP, Human	Metal resistance	1.4299577552609962e-4
Csa3	COG3415	WWTP, Human	CRISPR-Cas	7.867103595451885e-7
Cas6e	COG5934	Organic vegetable farm, WWTP, Human	CRISPR-Cas	9.432616283749845e-4
Cas8e	COG5942	Organic vegetable farm, WWTP, Human	CRISPR-Cas	9.432616283749845e-4
Cse2	COG5949	Organic vegetable farm, WWTP, Human	CRISPR-Cas	9.432616283749845e-4
Cas1	COG1518	Organic vegetable farm, WWTP, Human	CRISPR-Cas	9.432616283749845e-4
Cas3	COG1203	Organic vegetable farm, WWTP, Human	CRISPR-Cas	7.178076506951006e-4
Cas6a	COG5551	Organic vegetable farm, WWTP, Human	CRISPR-Cas	9.432616283749845e-4
Cas2	COG1343	Organic vegetable farm, WWTP, Human	CRISPR-Cas	9.432616283749845e-4
Cas5	COG1688	Organic vegetable farm, Human	CRISPR-Cas	2.7634541270475264e-4
Lpd	COG1249	WWTP, Human	Metabolism	1.4299577552609962e-4
GmrSD	COG1479	Organic vegetable farm, Human	Regulation	2.142535426666346e-7
NucS	COG1637	WWTP, Human	Regulation	0.02347120854763028
EntF	COG1020	Human	Metabolism	0.006121310321408731
FrsA	COG1073	Organic vegetable farm, WWTP, Human	Metabolism	0.0025477979054114052
Lhr	COG1201	WWTP, Human	Regulation	0.003976208273851287
YdiL	COG1266	WWTP, Human	Metabolism	3.1506811667729207e-4
CitM	COG2851	WWTP, Human	Metabolism	0.0473888549204052
PhnO	COG0454	WWTP, Human	Metabolism	1.7408526053284207e-7
GlxA	COG4977	WWTP	Regulation	0.0011168037013863266
FecR	COG3712	WWTP, Human	Regulation	3.915160089939918e-13
YoqD	COG3645	Cattle farm, WWTP, Human	Phage	0.025427224628107533
Terminase	COG5323	Cattle farm	Phage	0.027273540150650012
GpA1	COG5525	Cattle farm, WWTP	Phage	0.013742353799318173
XtmA	COG3728	Organic vegetable farm, Cattle farm	Phage	0.04125205467284765
PmaT	COG3963	Human	Metabolism	0.00904976102695673
HisI1	COG0139	Human	Metabolism	0.014181164928484865
RepA	COG5534	Cattle farm	Plasmid	1.3412967025394642e-4
StbC1	COG4691	Cattle farm	Plasmid	1.986188837413354e-5
ParE	COG3668	WWTP, Human	Plasmid	5.5387026058132476e-5
YeeP	COG3596	WWTP, Human	Metabolism	6.336276369406036e-4
CxxC	COG3531	WWTP	Metabolism	0.007649826485915631
YcfA	COG1724	Cattle farm	Regulation	0.010282253639410559
DdrA	COG4712	Cattle farm	Regulation	0.0019748256396705283
PutA1	COG3905	Human	Regulation	0.028064585209635114
CDC14	COG2453	WWTP, Human	Metabolism	0.004260097814093314
YkfC	COG3344	WWTP, Human	Regulation	1.4922603572333602e-7
RPS27A	COG2051	Human	Structure	4.510409471733178e-19
RaiA	COG1544	WWTP, Human	Regulation	5.3771723751115473e-5
PhoX	COG3211	Human	Metabolism	0.028064585209635114
SPS1	COG0515	WWTP, Human	Regulation	2.0118630204630383e-4
CheY	COG0642	WWTP, Human	Regulation	7.718618544364128e-7
aph(6)-I	COG3570	Human	Antibiotic resistance	1.891890478444315e-8
TerZ	COG2310	WWTP, Human	Metal resistance	1.1130969222540186e-4
TerA	COG4110	WWTP, Human	Metal resistance	0.004828688968226569
Helicase	COG3972	Cattle farm	Regulation	1.4264666761046386e-4
TerB	COG3793	WWTP, Human	Metal resistance	9.628218823858384e-5
ParD	COG3609	WWTP, Human	Regulation	0.01897967871997805
HipB	COG1396	Cattle farm, Human	Regulation	7.843179047442014e-4
IS66	COG3436	WWTP, Human	Mobilization	9.694709898970624e-10
IS26	COG3316	WWTP, Human	Mobilization	3.073148575121793e-4
IS1	COG1662	WWTP, Human	Mobilization	6.517974118951155e-9
IS5	COG3039	WWTP, Human	Mobilization	6.368815170596347e-6
Tn3	COG4644	WWTP, Human	Mobilization	1.0125023718162385e-12
IS3	COG2801	WWTP, Human	Mobilization	9.059884437921343e-10
HsdM	COG0286	WWTP, Human	Regulation	8.899692981909356e-5
VirB11	COG0630	WWTP, Human	Conjugation	0.0017518050299873673
VirB8	COG3736	WWTP, Human	Conjugation	0.006615832390610962
TrbL	COG3846	Cattle farm	Conjugation	9.39563617809641e-5
VirB10	COG2948	WWTP, Human	Conjugation	0.011443421414865883
VirB4	COG3451	WWTP, Human	Conjugation	4.5999026698102173e-4
VirB3	COG3702	WWTP, Human	Conjugation	0.0017518050299873673
VirB6	COG3704	WWTP, Human	Conjugation	0.006615832390610962
VirB9	COG3504	WWTP, Human	Conjugation	0.01646534405652581
VirD4	COG3505	WWTP, Human	Conjugation	0.0025477979054114052
YjiC	COG1819	WWTP, Human	Metabolism	0.0018606977340921145
PcoB	COG3667	WWTP, Human	Metal resistance	2.6782306344622187e-12
YjbI	COG1357	Human	Regulation	8.373751470276116e-16
HSDR	COG4748	Cattle farm, Human	Regulation	0.004508889176437676
DUF1073	COG3567	Cattle farm	Unknown	9.405457324294835e-5
DUF2251	COG4316	Human	Unknown	1.7807903798733989e-6
DUF2290	COG5619	Cattle farm	Unknown	6.148910692496905e-5
BrnA	COG3514	Cattle farm, WWTP	Regulation	0.002576878901435219
YnfA	COG1742	Organic vegetable farm, Cattle farm	Metal resistance	0.04363399454047061
DUF373	COG3431	WWTP, Human	Metabolism	8.727437886382221e-13
ArsC	COG3019	WWTP, Human	Metal resistance	1.2756413652262453e-11
Xre	COG3636	Cattle farm	Regulation	6.773241390738386e-4
